# Analysis of SARS-CoV-2 Mutations Over Time Reveals Increasing Prevalence of Variants in the Spike Protein and RNA-Dependent RNA Polymerase

**DOI:** 10.1101/2021.03.05.433666

**Authors:** William M. Showers, Sonia M. Leach, Katerina Kechris, Michael Strong

## Abstract

Amid the ongoing COVID-19 pandemic, it has become increasingly important to monitor the mutations that arise in the SARS-CoV-2 virus, to prepare public health strategies and guide the further development of vaccines and therapeutics. The spike (S) protein and the proteins comprising the RNA-Dependent RNA Polymerase (RdRP) are key vaccine and drug targets, respectively, making mutation surveillance of these proteins of great importance.

Full protein sequences for the spike proteins and RNA-dependent RNA polymerase proteins were downloaded from the GISAID database, aligned, and the variants identified. Polymorphisms in the protein sequence were investigated at the protein structural level and examined longitudinally in order to identify sequence and strain variants that are emerging over time. Our analysis revealed a group of variants in the spike protein and the polymerase complex that appeared in August, and account for around five percent of the genomes analyzed up to the last week of October. A structural analysis also facilitated investigation of several unique variants in the receptor binding domain and the N-terminal domain of the spike protein, with high-frequency mutations occurring more commonly in these regions. The identification of new variants emphasizes the need for further study on the effects of these mutations and the implications of their increased prevalence, particularly as these mutations may impact vaccine or therapeutic efficacy.
