## Supplementary Table 4 - Combination of Variants Observed in Nsp7 for "Analysis of SARS-CoV-2 Mutations Over Time Reveals Increasing Prevalence of Variants in the Spike Protein and RNA-Dependent RNA Polymerase"

### Sheet: Nsp7_Variant_Combinations
Supplementary Table S4: Table of all variant combinations observed for Nsp7. The "Variants" column gives the amino acid variants in the combination separated by commas, and the "Number_of_Sequences" column states the number of clustered sequences accross all time points with the variant combination.
Variants	Number_of_Sequences
M75I	1663
M3I	762
L71F	328
S26F	131
T81I	94
K70N	80
N78S	54
E50G	54
V22L	49
L17F	47
M75T	35
L56F	24
V33A	18
L60F	17
S25A,E50D	17
A80V	16
L40I	16
V33I	15
A30D	15
S15T	14
T45I	14
S54L	12
M62L	11
L40F	9
M62I	9
L14F	9
T46N	8
M62T	8
Q31H	8
D5A	7
I68T	7
T9I	7
V66I	7
Q63H	7
Q34H	7
V6I	7
S26F,M75I	7
A48V	7
V58G	7
A65V	6
A30V	6
S4A	6
S15L	6
D77N	6
E47V	6
V58F	6
R79M	5
E73D	5
T46I	4
A42V	4
K43N	4
K7N	4
M3I,L71F	4
Q18L,S25L	4
A80T	4
V22I	4
V58I	4
L20F	3
L76V	3
I68V	3
V12F	3
V6A	3
I39V	3
V12I	3
Q34L	3
D38A	3
L76M	3
L59F	2
L28F	2
L55V	2
A48S	2
M3V	2
R21S	2
K43R	2
M75I,T81I	2
T45N	2
S26A	2
K27N	2
S54P	2
V11I	2
D77Y	2
L56I	2
V16A	2
T81A	2
D38Y	2
C8Y,T9S	2
V58A	2
