## Supplementary Table 5 - Combination of Variants Observed in Nsp8 for "Analysis of SARS-CoV-2 Mutations Over Time Reveals Increasing Prevalence of Variants in the Spike Protein and RNA-Dependent RNA Polymerase"

### Sheet: Nsp8_Variant_Combinations
Supplementary Table S5: Table of all variant combinations observed for Nsp8. The "Variants" column gives the amino acid variants in the combination separated by commas, and the "Number_of_Sequences" column states the number of clustered sequences accross all time points with the variant combination.
Variants	Number_of_Sequences
Y138H	482
I107V	391
M129I	318
T145I	312
L122F	292
T148I	228
T141M	197
V34F	196
P10S	193
L9F	170
N43H	164
T123I	144
K36Q	133
Q158H	130
L95F	126
R51C	118
R51H	94
A53V	90
T187I	89
S41F	76
D30G	73
P133S	73
R75K	67
G29S	64
T89I	63
A74V	58
K37N	51
I156V	46
A27V	45
T68I	44
A102T	41
I156L	41
P178S	41
T123A	38
A21V	36
R51L	35
A16V	33
A194V	31
V33F	30
T146I	28
E48G	27
A81S	26
A152V	25
S31F	25
S7G	23
N179del,L180I	21
L38F	20
T93I	20
T17I	19
T148A	19
A3V	19
V26I	18
S76F	18
F15L	17
A102V	16
S4L	16
S177L	15
I2V	15
L35F	15
A45V	15
E77D	14
Q198H	13
D134E	13
A18S	13
V26F	12
D101G	12
A191T	11
K72R	11
S7N	10
A54T	9
K40N	9
A16S	9
P10L	9
A14T	9
M55I,M129I	8
R96K	8
Q19H	8
L153V	8
M55I	8
S193F	8
V34F,K37N	8
N28K	8
S47F	7
S170I	7
A14V	7
A86V	7
K61N	7
V33I	6
T17N	6
M90I	6
M174I	6
I120M,P121S,L122P	6
S85N	6
A27T	6
N28S	6
Q24R	6
N176T	6
A63S	6
L169F	5
A191V	5
S170G	5
T68A	5
T124I	5
V131I	5
V115I	5
G144S	5
I119V	5
Q24H	5
V159F	5
R57H	5
A150V	5
F147L	5
I172V	4
I156T	4
I2M	4
A18T	4
S8F	4
A152T	4
L184F	4
N176D	4
N100S	4
K139R	4
V34F,T148I	4
Q73H	3
S11L	3
E48D	3
N104S	3
E155K	3
D143G	3
E20K	3
T137I	3
A125E	3
L169P	3
D163G	3
S170N	3
I185V	3
D143N	3
V83I	3
A54S	3
D175N	3
N105S	3
A14V,N100S	3
V195I	3
K97R	3
S170R	3
R51H,T141M	2
I166V	2
I132L	2
A21T	2
T123I,T141M	2
M55L	2
R80S	2
L9I	2
A126V	2
E23D	2
E20del	2
A16T	2
Y135H	2
M67I	2
A27V,N43H	2
N108Y	2
K61R	2
R111K	2
Q69R	2
N179S	2
E20D	2
A74S,T89I	2
Y12H	2
A1S	2
Q157L	2
D143A	2
E155A	2
K127R	2
P178L	2
S11T,D99G	2
W154C	2
S177del	2
A21S	2
E23G	2
A74T	2
D175G	2
G144D	2
D134N	2
N176S	2
A3S	2
N108H	2
E155G	2
V130I	2
T145A	2
A188S	2
N192S	2
T84I	2
Y12C	2
I2T	2
S173I	2
T17A	2
D99G	2
S193Y	2
L91F	2
Y135C	2
A63T	2
K79N	2
