## Supplementary Table 6 - Combination of Variants Observed in Nsp12 for "Analysis of SARS-CoV-2 Mutations Over Time Reveals Increasing Prevalence of Variants in the Spike Protein and RNA-Dependent RNA Polymerase"

### Sheet: Nsp12_Variant_Combinations
Supplementary Table S5: Table of all variant combinations observed for Nsp12. The "Variants" column gives the amino acid variants in the combination separated by commas, and the "Number_of_Sequences" column states the number of clustered sequences accross all time points with the variant combination.
Variants	Number_of_Sequences
P323L	132913
A185S,P323L,V776L	2610
E254D,P323L	2388
P323L,A656S	1951
P323L,V720I	1842
A97V	1178
T141I,P323L	937
P323L,A449V	775
T76I,P323L	769
P323L,K718N	626
P323L,M666I	553
P323L,D738Y	515
P323L,S647I	379
P323L,T739I	364
A97V,P323L	347
P264T,P323L	345
P323L,S434F	313
R279S,P323L,A581S	235
P323L,L638F	233
P323L,A581S	218
D63Y	206
S6L,P323L	190
P323L,A443V	188
P323L,E744D	169
P227L,P323L	168
K267N,P323L	164
N215S,P323L	162
P323L,S451I,T803I	153
P323L,M601I	152
A16V,P323L	149
P323L,Q822H	143
P323L,H613Y	140
P323L,M463I	137
A185V,P323L	123
P323F	112
P323L,T806I	111
P323L,T803I	108
P323L,T801N	104
P323L,A529V	101
P323L,D879Y	92
A16V,P323L,P918S	87
T85I,P323L	85
R173C,P323L	82
P323L,N491S	82
P323L,V880I	81
T293I,P323L	81
D107N,P323L	81
K91R,P323L	80
P323L,A423V	79
P323L,G823D	79
P323L,M629I	77
P323L,M380I	74
T26I,P323L	74
D60Y,P323L	74
P323L,G774S	74
P323L,P918L	71
P323L,L514F	68
P323L,V588L	68
P323L,V330L	67
P323L,T908I	66
P323L,S913L	66
I171M,P323L	66
P323L,C563F	63
P323L,A771V	62
P323L,T644M	61
P323L,S325I	59
P323L,S451C	58
P323L,E922D	55
A43V,P323L	55
G228C,P323L	54
A656T	54
P323L,H928Y	54
P323L,T870I	53
L261C,T262I,P323L	51
P323L,M668I	50
M124I,P323L	48
P323L,G671S	46
P323L,D893Y	45
T319I,P323L	45
P323L,R721H	45
P323L,E436G	43
P323L,V354L	43
P94L,P323L	42
P323L,T604I	42
D284Y,P323L	42
V257F,P323L	42
P323L,H752Q	42
P264S,P323L	41
P323L,K478N	41
K59N,P323L	41
P323L,V848L	41
P323L,L829F	40
P323L,M629I,V720I	39
P323L,M463V	39
P323L,A699S	38
G823S	37
T252N,P323L	36
D304Y	36
T248I,P323L	34
D29A,P323L	33
A250V,P323L	33
G25Y,L261C,T262I,P323L	33
P323L,K780R	33
I171V,P323L	32
A46S,P323L	31
P323L,G671V	31
P323L,P830S	30
A185S,P323L	29
T226M,P323L,V720I	29
P323L,T803I,H882Y	29
Q292H,P323L	29
S27I,P323L	28
P21S,P323L	28
D153Y,P323L	28
T259I,P323L	28
Y38H,P323L	27
P323L,A382V	27
T246I,P323L	26
F77S,P323L	26
V299F,P323L	26
P323L,V476I	26
S913L	25
P323L,V405F	25
P323L,D454E	25
P323L,R889K	25
P323L,H613R	24
P323L,M629V	24
H82Y,P323L	24
A311S,P323L	24
P323L,K718R	24
H882Y	24
P323L,A656S,E922D	23
D140Y,P323L	23
P323L,H725Y	22
P227S,P323L	22
A95V	22
R279S,P323L	21
P323L,A923S	21
T276M,P323L	20
M110V,P323L	20
P323L,T394M	20
L186V,P323L	20
P323L,V473F	20
M196I,P323L	20
V190I,P323L	20
P323L,R365K	20
P323L,E919D	20
A95S,P323L	20
H256Y,P323L	20
P323L,S607I	19
P323L,A526S	19
P323L,K807R	19
P323L,A581T	19
P323L,E876D	19
I201V,P323L	18
P112S,P323L	18
P323L,N911S	18
P323L,E522D	17
P323L,V667I	17
P323L,D824Y	17
P323L,Q444H	17
G44V,P323L	17
G179C,P323L	17
P323L,A526V	17
P323L,A379V	17
P323L,T591I	17
V42L,P323L	16
N150S,G228C,P323L	16
P323L,M380V	16
K103N,P323L	16
P323L,G823C	16
F415S	16
Y80H,P323L	16
A2V,P323L	16
G25Y,P323L	15
T141I,P323L,A526V	15
P323L,G823V	15
I223V,P323L,S647I	15
D140N,P323L	14
V424L	14
T20I,P323L	14
P323L,A406D,G823D	14
V405I	14
T246I	14
A399V	14
P323L,A382T,T803I	14
P323L,M756I	14
P323L,V905I	14
E84K,P323L	14
Q224R,P323L	14
V147I	13
L247F,P323L	13
C93S,P323L	13
P323L,A550V	13
P323L,G596S	13
T141I,P227L,P323L	13
P323L,V605A	13
P323L,S433G	13
P323L,A449V,T644M	13
G108S,P323L,T644M	13
N138D,P323L	13
F222L,P323L	13
T276M	13
P323L,M566I	12
P323L,M755I	12
V233I,P323L	12
T248I,P323L,M818I	12
V354L	12
P323L,V720I,E922D	12
K160N,P323L	12
R132M,P323L	12
P323L,A585S	12
P323L,T643I	12
P323L,Y606C	12
P323L,G671C	11
A43S,P323L	11
R249K,P323L	11
P323L,G823S	11
T141I,S318A,P323L	11
R249S,P323L,S607I	11
V42I,P323L	11
H295Y,P323L	11
G108D,P323L	11
P323L,A379S,M666I	11
P323L,A379S	11
P323L,L329I	11
P323L,L805F	11
P323L,V495I	11
P323L,C464F	11
P323L,V473F,L638F	11
P323L,L614F	11
P323L,V776L	11
A4V,P323L	11
P323L,D824G	11
Y163C,P323L	11
R249W	11
P323L,S768N	11
T20A,P323L	11
P323L,H882R	11
P323L,Y719C	11
D100E,P323L	11
M124V,P323L	10
T141I,P323L,L638F	10
D63Y,P323L	10
P323L,S434P	10
P323L,Y521C	10
D161Y,P323L	10
P323L,D736A	10
P323L,S434F,D738Y	10
C298S,P323L	10
W268C,P323L	10
P323L,V827L	10
A95V,P323L	10
F283L,P323L	10
V128I,P323L	9
P323L,D738Y,M755I	9
H872Y	9
A16V,T141I,P323L	9
V42L,M756I	9
P323L,T801I	9
P323L,S649P	9
P323L,A777S	9
P94S,P323L,T643I	9
M110V,H810L	9
A125S,P323L	9
P323L,L869F	9
P323L,K780N	9
P323L,P461S	9
W290C,P323L	9
S6L	9
D153G,P323L	8
P323L,H892Y	8
P323L,M906I	8
D67N	8
K59N	8
T26A,P323L	8
T141I,P323L,H355Y	8
T806I	8
P323L,D445N	8
G228C	8
L302S,P323L	8
G44V,R279S,P323L	8
G137D,P323L	8
P323L,H572Y	8
P94S,P323L	8
P169L,P323L	8
R118H,P323L	8
S68F,P323L	8
P323L,I466T	8
P323L,S795F	8
A97V,E522D	8
P323L,Q357H	8
L270F,P323L	8
P323L,R721C	8
P323L,L636I	8
V299F	8
D269N,P323L	8
P232S,P323L	8
P323L,A656V	8
P323L,P627S	8
P323L,A443S	8
T24I,P323L	7
P323L,D804Y	7
Q932H	7
I145L,P323L	7
P323L,Q932H	7
P323L,S363R	7
N150S	7
P323L,L636F	7
P323L,R583G	7
I466T	7
P323L,V398I	7
P323L,G774C	7
A97V,A185S,P323L,V776L	7
V147I,P323L	7
P323L,A878S	7
D29E,P323L,M666I	7
P323L,T402I	7
P323L,G712V	7
D62Y,P323L	7
P323L,V472L	7
P323L,K783N	7
L90I,P323L	7
P323L,T344I	7
P323L,V476A	7
G108V,P323L	7
Y156C,P323L	7
E254D,P323L,T803I	7
P323L,Q875H	7
P323L,V373L	7
I244T,P323L	7
D170G,P323L	7
P323L,V737F	6
E922D	6
P323L,S754L	6
P323L,Q444R	6
D304Y,P323L	6
P323L,A382T	6
P227L	6
L212I,P323L	6
P323L,A400S	6
K263N,P323L	6
P323L,Y346H	6
P323L,V930I	6
R285H,P323L	6
A311S	6
P323L,S451I	6
C12R,P323L	6
P323L,A878V	6
V299I,P323L	6
P323L,M818I	6
T248I	6
V231I,P323L	6
F77C,P323L	6
P323L,I847V	6
P323L,S772F	6
K91E,P323L	6
P323L,N414D	6
P323L,V675F	6
Y163C,P323L,A656S	6
P323L,D910G	6
P323L,K714E	6
G25D,P323L	6
L212F,P323L	6
A250V	6
P323L,A702S	6
P323L,L527F	6
P323L,L630F	6
D161V	6
A529T	6
P323L,V720F	6
P323L,M794V	6
P323L,S451I,T803I,T806I	6
P323L,D477G	6
D303G,P323L	6
D170Y,P323L	6
I145V,P323L	6
K780T	6
A656S	6
P323L,V720I,G823C	6
V905A	6
P323L,M666V	6
A185S,P323L,K478N,V776L	6
P323L,R533C	6
A185S,P323L,V776L,T806I	6
R249M	6
V166L,P323L	6
P323L,P918S	6
P323L,A656S,Q822H	6
P323L,I536T	6
P264T,P323L,D824Y	6
P323L,A840S	6
P323L,L636I,D893N	6
P323L,R457C	5
P323L,A639V,V720I	5
P323L,P537S,R721H	5
P323L,D879G	5
P323L,V338I,A449V	5
Q81E,P323L	5
P323L,E796D	5
T85S,P323L	5
P323L,S364F	5
W162C,P323L	5
P323L,A771S	5
T20I	5
D901Y	5
P323L,M633V	5
A656V	5
P323L,A660S	5
P323L,S647G	5
T276A,P323L	5
A923S	5
P323L,V435A	5
V848I	5
D269G,P323L	5
P323L,Y877C	5
P323L,A406S	5
P323L,T926A	5
T141I,A195T,P323L	5
P323L,P378L,A379G	5
D62E,P323L	5
Q191L,P323L	5
P323L,T850A	5
M666I	5
K91R	5
E61D	5
P323L,T604A,V605I	5
P323L,T739I,D879Y	5
P323L,M668L	5
A185S	5
D153Y,P323L,D738Y	5
A97V,H613Y	5
M633V	5
S6L,A97V	5
A585V	5
N198S,P323L	5
P323L,A406D,G823Y	5
P323L,R750C	5
P323L,V742M	5
E254D,P323L,R750H	5
P323L,M615I	5
P323L,T582I	5
P323L,V827M	5
P323L,H882Y	5
V231F	5
K426N	5
P323L,M615V	5
P323L,S384P	5
D154G,P323L	5
P323L,P378L,A379G,M380L	5
T252I,P323L	5
P323L,A399T	5
E278D,P323L	5
P323L,L648F	5
P323L,A526L	5
Y175H,P323L	5
Q184R,P323L	5
K143Q,P323L	5
P323L,A529V,V930I	5
P323L,I632V	5
E277A,P323L	5
D736G	5
V111I,P323L	5
K103R,P323L	5
P323L,D736N	5
R285C,P323L	4
P323L,G671V,C697F	4
A253V	4
P323L,Y674H	4
R305K,P323L	4
H725Y	4
V174I	4
H82Y,P323L,A449V	4
R118C,P323L,S451I,T803I	4
G44C,P323L	4
P323L,A383V,A449V	4
P323L,H816Y	4
P323L,K478N,V720I	4
P323L,G385S	4
T324I	4
M818I	4
W916C	4
N64S	4
I223M,P323L	4
P323L,K718N,D736G	4
P323L,N705D,D879Y	4
D164N,P323L	4
V405F	4
P323L,M463T	4
M629I	4
E254D,P323L,T739I	4
P323L,G670C	4
P323L,N403S	4
A185V,L261C,T262I,P323L	4
P323L,S647I,M666I	4
P323L,I450V	4
R197Q,P323L	4
E254D,T293I,P323L	4
P323L,V844L	4
D3G,P323L	4
P323L,N743S	4
A97V,T248I	4
A253T	4
P264S	4
P323L,S607I,V720I	4
H75Y,P323L	4
T76I,P323F	4
P323L,T643A	4
A185S,P323L,A382V,V776L	4
P323L,T586I	4
P323L,A656S,T908I	4
A176T,P323L	4
D155G,P323L	4
H75Q,P323L	4
P21S	4
P323L,A383S	4
A185S,P323L,A554S,V776L	4
D62G,P323L	4
P323L,K369N	4
S78P,P323L	4
P323L,V424L	4
D92N,P323L	4
P323L,A923V	4
P323L,K411Q	4
P323L,G596S,E919D	4
T26I	4
P323L,A547V	4
L302F,P323L,K478N	4
S229N,P323L	4
G228D,P323L	4
P323L,V720I,D738Y	4
P323L,P809S	4
P323L,S364A	4
P323L,F793L	4
P323L,A585V	4
D40N,P323L	4
T226M,P323L	4
D879Y	4
V202I,P323L	4
L638F	4
N198H,P323L	4
P323L,V354A	4
V234L,P323L	4
V11A,P323L	4
P323L,P873S	4
V320L,P323L	4
P323L,T801A	4
P323L,V848I	4
L282I,P323L	4
R279S	3
V31A,P323L	3
T908I	3
N213K,P323L	3
R105G,P323L	3
A4T,P323L	3
P323L,P328S	3
S229G,P323L	3
P323L,M902I	3
P323L,Y521C,A656S	3
P323L,E729A	3
P323L,A554V	3
S27N,P323L	3
S6L,P323L,M666I	3
N64S,P323L	3
G108C,P323L	3
D153N,P323L	3
P323L,W509C	3
P323L,I579V	3
V299A,P323L	3
P21L,P323L	3
G108S,P323L	3
S1L,P323L	3
P112T,P323L	3
G137C,P323L	3
V398I	3
P323L,V405A	3
P323L,S649L	3
V257F,P323L,P918L	3
V587I	3
P323L,M794I	3
P323L,Q524L,A634S	3
D92N	3
V299F,P323L,K718R	3
M110I,P323L	3
L372F	3
T51I,P323L	3
H82R,P323L	3
L308M,P323L	3
E796G	3
T85I	3
A2S,P323L	3
E254D,P323L,K718N	3
V147A,P323L,S434F,S913L	3
P323L,T926I	3
K263R,P323L	3
W162C,P323L,A656S	3
P323L,A639V	3
T225I,P323L	3
L90F,P323L	3
P323L,A406S,T739I	3
K91N	3
A2V,P323L,S649L	3
N88S,P323L	3
P323L,M666T	3
P323L,T739A	3
P323L,K478N,V848L	3
F56L,P323L	3
S647I	3
A878T	3
P323L,R733K,N734Y	3
T76I	3
P323L,Q357H,S434F	3
A449V	3
P323L,D517G	3
T262I,P323L	3
D161G,P323L	3
P323L,S647I,M668I	3
V742A	3
D804Y	3
P323L,S778C	3
P323L,A625S	3
P323L,L758I	3
P94L	3
R173C,P323L,V848L	3
L186F	3
P323L,S520N	3
A443V	3
Q292H	3
P323L,S607N	3
P323L,L372F	3
P323L,S363N	3
E136D,P323L	3
K59N,T293I,P323L	3
T76I,P323L,L636F	3
A406V	3
S229N	3
D161N,P323L	3
A185S,P323L,A625S,V776L	3
P323L,I757V	3
G25V,P323L	3
P227Q,P323L	3
P323L,A449S	3
G137V,P323L	3
P323L,V342L	3
A130V,P323L	3
A699S	3
P323L,M629L	3
P323L,I466V	3
C22F,P323L	3
G44V	3
P323L,T912I	3
T643I	3
M380I	3
D901G	3
V30A,P323L	3
P323L,M633T	3
P323L,A762T	3
P227A,P323L	3
P323L,V359I	3
T248I,P323L,S451I,T803I	3
A878V	3
Y265H,P323L	3
P323L,A529S	3
P323L,L544H	3
P323L,W916C	3
P323L,H355Y	3
P323L,D499E	3
P323L,F326Y,A529V	3
P323L,A383V	3
P323L,D711Y	3
P323L,I536V	3
D62Y	3
V11I,P323L	3
L302S,P323L,M666T	3
A97V,T246I	3
T76I,P323L,A449V	3
T803I	3
D109G,P323L	3
P323L,M666I,K780R	2
V424M	2
P323L,I632T	2
P323L,D740N	2
V848L	2
Q444H	2
P323L,S682P	2
R249S,P323L	2
T262K,P323L	2
P323L,K780E	2
P323L,P461T	2
P323L,L372V	2
V128I,P323L,E922D	2
T24I	2
V299F,P323L,D738Y	2
P323L,N722T	2
P323L,N695D	2
A558S	2
Q224L,P323L	2
P323L,I494V	2
P323L,Y546C,C799F	2
P323L,A449T	2
P323L,D825G	2
A95S,P323L,E922Q	2
P323L,N734D	2
P323L,D879A	2
T394M	2
P323L,N911K	2
P323L,L401F	2
P323L,P537S	2
P323L,T850I	2
P323L,L614I	2
Q117R,P323L	2
P323L,T710I	2
P323L,K871R	2
D135Y,P323L	2
R181C,P323L	2
D63Y,A97V	2
I856V	2
D107A,P323L	2
P323L,Y831H	2
P323L,K780T	2
A95T	2
P323L,A699S,V720I	2
I847S	2
V848E	2
A185V,P323L,D893Y	2
P323L,Q444H,A656S	2
N404T	2
P323L,S592T	2
G108A,P323L	2
I106M,P323L	2
A185S,N198D,P323L,V776L	2
T141I,P323L,E744D	2
H113Y,P323L	2
P323L,I333M	2
A185S,P227L,P323L,V776L	2
P323L,G712S	2
E254D,P323L,L869F	2
P323L,D484N	2
P323L,R735I	2
P323L,K430R	2
R118C	2
A46V,P323L	2
P323L,A585T	2
P323L,D738Y,R914K	2
Y122H,P323L,V720I	2
C12F,P323L	2
P323L,V700A	2
P323L,W598L	2
R279S,P323L,N491S	2
V111L,P323L	2
P323L,A400T	2
P323L,V405I	2
N215D,P323L	2
P323L,V693I	2
P323L,K751R	2
P323L,R750H	2
R183C	2
E922V	2
P323L,T586A	2
D63Y,T739I	2
P323L,A399V	2
P323L,G584R	2
A185S,P323L,Y521C,V776L	2
P323L,T803A	2
P323L,A406V	2
A253S,P323L	2
P323L,I562V	2
P323L,A706V	2
R197Q	2
H82Y	2
Y719C	2
Q875R	2
P323L,V737I	2
P323L,N734S	2
P323L,T344N	2
P323L,D481G	2
D135Y,A185S,P323L,V776L	2
P323L,T644M,A656S	2
P323L,P412S	2
R279S,A581S	2
S78F,P323L	2
Q822H	2
H613Y	2
P323L,V763I	2
R173C	2
P323L,A716V	2
T870I	2
R74K,P323L	2
P323L,N497K	2
P323L,I579L	2
D109Y,P323L	2
P323L,S672P	2
V557I,K780R	2
P323L,E729D	2
K288R,P323L	2
R132S	2
P323L,D736Y	2
T803S	2
A97V,P323L,R365K	2
D235G,P323L	2
L49I,P323L	2
E254D,P323L,M601I	2
Y32N,A185S,P323L,V776L	2
P323L,T912A	2
P323L,V475I	2
M566I	2
V31I,P323L	2
P323L,T409I	2
N213S,P323L	2
A585S	2
D164V,F165del,P323L	2
A176V,P323L	2
N213D,P323L	2
P323L,N781S	2
T26I,P323L,V720I	2
A660S	2
V827L	2
L261C,T262I,P323L,A379V	2
D284A,P323L	2
M756I	2
P323L,A526V,A706V	2
P323L,V338F	2
A16V,D153G,P323L	2
P323L,P378L,A379G,L805F	2
P323L,I548V	2
P323L,V435F	2
P227S,P323L,V720I	2
R457C	2
M855I	2
A97V,P323L,T870I	2
M463I	2
D194N,P323L	2
P323L,R583K	2
T276K,P323L	2
P169S	2
P323L,I450T,A656S	2
D910A	2
P323L,V720I,M906I	2
T24I,A97V,M818L	2
P323L,A923T	2
K780N	2
P323L,M380I,T806I	2
R249K	2
P323L,M463I,T643I	2
A382V	2
P323L,H810Y	2
P323L,V827A	2
T262A	2
D824G	2
P323L,H810Q	2
D161E	2
Y122F,P323L,V398L,I488S	2
A253V,P323L	2
P323L,T896I	2
A526V	2
V174I,P323L	2
P323L,V353I,A656S	2
P323L,V720I,M899I	2
P323L,H439Y	2
T148I,P323L	2
Y289H,P323L	2
R118S,P323L	2
P323L,Q822R	2
A185S,P323L,K641R,V776L	2
H892Y	2
D358Y	2
T319I	2
P323L,T402I,A443V	2
A43V,P323L,A526E	2
P323L,I488V	2
R118C,P323L	2
T402I	2
I66S,E254D,P323L	2
P323L,D825Y	2
P323L,R651C	2
I223V,E254D,P323L,S647I	2
K143E,P323L	2
D260A,P323L	2
P323L,H599Y	2
S68F	2
D194G,P323L	2
K143R,P323L,M629I	2
A16V,A97V,K263N,P323L	2
P323L,G584V	2
P323L,V354G	2
P323L,R349G	2
P323L,S520C	2
V257F	2
P323L,T591I,V720I	2
P323L,M855I	2
D303G,P323L,T803I	2
V42I,E254D,P323L	2
K59R,P323L	2
Y80C	2
P323L,E802D	2
P323L,I579M	2
A97V,I536T	2
T293I	2
M615I	2
P323L,V359I,A526V	2
P323L,K426N	2
S6L,T85I,P323L	2
T76I,P323L,T643I	2
C22F,P323L,E522D	2
P323L,V637L	2
P323L,M899I	2
T26I,A97V	2
A97V,I171V	2
P323L,E610G	2
E254D,P323L,Q357H	2
P323L,G446S	2
P323L,L854F	2
P323L,T394K	2
D154N,P323L	2
G108S,P323L,A449V	2
P323L,W509C,T908I	2
P323L,V473L,D738Y	2
P323L,R349I,I536V	2
A16V	2
P264T,P323L,K478N	2
V72I,P323L,V720I	2
A97V,T739I	2
T604I	2
V473F	2
P323L,E744D,T801N	2
P323L,T393I	2
N300D,P323L	2
P227L,D304Y,P323L	2
R173H,P323L	2
A250T,P323L	2
V354A	2
E61V,P323L	2
P323L,H928Q	2
K91R,P323L,K478N	2
P323L,L723S	2
S795F	2
P94L,D140H,P323L	2
P323L,V675I	2
P323L,S520G	2
P323L,P677L	2
D274N,P323L	2
K91R,P323L,V720I	2
P323L,D738G	2
P323L,N909S	2
